# Spindle position dictates division site during asymmetric cell division in moss

**DOI:** 10.1101/2020.03.03.975557

**Authors:** Elena Kozgunova, Mari W. Yoshida, Ralf Reski, Gohta Goshima

## Abstract

Asymmetric cell division (ACD) underlies the development of multicellular organisms. It is considered that the division site in land plants is predetermined prior to mitosis and that the localization of the mitotic spindle does not govern the division plane. This contrasts with animal ACD, in which the division site is defined by active spindle-positioning mechanisms. Here, we isolated a hypomorphic mutant of the conserved microtubule-associated protein TPX2 in the moss *Physcomitrium patens* and observed abnormal spindle motility during cell division. This defect compromised the position of the division site and produced inverted daughter cell sizes in the first ACD of gametophore (leafy shoot) development. The phenotype was rescued by restoring endogenous TPX2 function and, unexpectedly, by depolymerizing actin filaments. Thus, we have identified an active spindle-positioning mechanism that, reminiscent of acentrosomal ACD in animals, involves microtubules and actin filaments and sets the division site in plants.
