## Supplemental table 1 for "Spindle position dictates division site during asymmetric cell division in moss"

### Sheet: Sheet1
Line #	Clone #	Name	Mother line	Plasmid	Resistance	References
0002	#3	GFP-tubulin/histone H2B-mRFP		pGG616	G418, zeocin	Nakaoka et al., 2012
0367	#52	EF1a-mCherry-tubulin #52		pTM426	BSD
0613	#7	TPX2 1-4Δ	#0002	EKv162	G418, zeocin
0614	#6	TPX2-5 HM1	#0613	EKv179	Hyg, G418, zeocin
1026	#22, 28	TPX2-5 HM2, TPX2-5 HM3	#0613	EKv179	Hyg, G418, zeocin
0802	#4	TPX2-5 M	#0002	EKv179	Hyg, G418, zeocin
0688	#1,2	mCherry-tub#52/(Pp3c17_11160(TPX2_1)-Citrine)	#0357	EKv238	G418, BSD
0746	#1	TPX2-5 5'UTR RNAi in TPX2 1-4Δ	#0613	EKv187	Hyg, G418, zeocin
0747	#13	TPX2-5 exon RNAi in TPX2 1-4Δ	#0613	EKv188	Hyg, G418, zeocin
0774	#1,8	TPX2-2-NeonGreen/mCherry-tubulin#52	#0357	EKv265	Hyg, BSD
0776	#1	TPX2-5-NeonGreen/mCherry-tubulin#52	#0357	EKv264	Hyg, BSD
0804	#2	NeonGreen-TPX2-4/mCherry-tubulin #52	#0357	EKv289	BSD
0805	#6	NeonGreen-TPX2-5/mCherry-tubulin #52	#0357	EKv290	BSD
0904	1	SunTag system scFv GCN4 sfGFP/ mCherry-tubulin #52	#0357	EKv306	Zeocin, BSD
0908	1,2,4	Aug3pro-mCherry-TuA/GH	#0002	EKv310	Zeo, NTC
0909	5,6,8	Aug3pro-mCherry-TuA/TPX2 1-4Δ	#0613	EKv310	Zeo, NTC
0910	2,3,5	Aug3pro-mCherry-TuA/TPX2-5 HM1	#0614	EKv310	Zeo, NTC, Hyg
0914	15	ST-TPX2-1/mCherry-tubulin #52	#0904	EKv307	Zeocin, BSD
0917	16, 19	Cerulean-TPX2-4 REPAIR /TPX2-5 HM1	#0614	EKv320	Zeo, Hyg, G418
