## Supplemental table 2 for "Spindle position dictates division site during asymmetric cell division in moss"

### Sheet: Vectors and Primers
Vectors and primers used for cloning
Plasmid number	Description	Gene accesion number (Phytozome)	Resistance (E.coli)	Resistance (P.patens)	5'UTR primer	3'UTR primer	Notes
EKv084	Pp3c17_11160(Tpx2_1) - gRNA1	Pp3c17_11160V3.1	Amp	-	CATGAGAGACAGATGCAGACGCGT	AAACACGCGTCTGCATCTGTCTCT	CRISPR, single gRNA plasmid
EKv085	Pp3c1_25950(Tpx2_2) - gRNA1	Pp3c1_25950V3.1	Amp	-	CATGAGAGTCCGAAGCAGTCATAT	AAACATATGACTGCTTCGGACTCT	CRISPR, single gRNA plasmid
EKv086	Pp3c24_8590(Tpx2_3) - gRNA1	Pp3c24_8590V3.1	Amp	-	CATGCATGTTCTGCCTGCCAGAGT	AAACACTCTGGCAGGCAGAACATG	CRISPR, single gRNA plasmid
EKv087	Pp3c23_4540(Tpx2_4) - gRNA1	Pp3c23_4540V3.1	Amp	-	CATGGGGAGAGGTCGAATCCGTTG	AAACCAACGGATTCGACCTCTCCC	CRISPR, single gRNA plasmid
EKv162	TPX2 gRNA array in pUC18	Pp3c17_11160V3.1, Pp3c1_25950V3.1, Pp3c24_8590V3.1 , Pp3c23_4540V3.1	Amp	Hyg (transient)			CRISPR, multicassette gRNA plasmid assembled by InFusion
EKv179	TPX2_5-Hyg-KO	Pp3c5_10270V3.1	Amp	Hyg	CCCGGTACCCATTGTGAACGCTCAATACAACAATCCTC	AGCTTATCGATACCGCAGTCAGAAACTTTTGAAGGGTC	Knock-out by homologous recombination
					CCCTCACACCGGTGAAGAATAAGCTAAGTCAATAATCGAAACT	AACGCGGCCGCCCAGCTGATGAGGATGTGTGTACACAAC
EKv180	Pp3c5_10270(TPX2_5)5'UTR in D-TOPO	Pp3c5_10270V3.1	Kan	-	ATTGCGGCCGCGAACGCTCAATACAACAATCCTC	ATTGGCGCGCCCAGTCAGAAACTTTTGAAGGGTC	5'UTR
EKv181	Pp3c5_10270(TPX2_5)exon in D-TOPO		Kan	-	ATTGCGGCCGCGCTTCGGCAGAGCTCGTCGACAA	ATTGGCGCGCCAGCAGCAATTGAGCTGCAACCTG	exon
EKv187	Pp3c5_10270(TPX2_5)5'UTR in pGG624		Amp	Hyg	-	-	5'UTR RNAi in pGG624
EKv188	Pp3c5_10270(TPX2_5)exon in pGG624		Amp	Hyg	-	-	5'UTR RNAi in pGG624
EKv238	Pp3c17_11160(TPX2_1)-Citrine	Pp3c17_11160V3.1	Amp	G418	GAGGTCGACGGTATCTGGTGGAGAAGCAGATGCAGT	GCTTCCTCCTCCTCCCCGCTCCTTCTGCAAAGTTTT	Citrine C-terminal tagging by homologous recombination
					TCCTAAAGTCCCTATCAGAACTAATTCCACGGATACTTC	GTTTAGTCGTCTCGTGGGCAACATCTCATGATTATCAAT
EKv264	Pp3c5_10270(TPX2_5) NeonGreen in pPY22	Pp3c5_10270V3.1	Amp	Hyg	agGTCGACGGTATCGGCAGGGATTACCGTGGACAAC	acttccacctgatccAGCAGCAATTGAGCTGCAACC	mNeonGreen C-terminal tagging by homologous recombination
					TCCTAAAGTCCCTATAGAATAAGCTAAGTCAATAATCGAAACT	GTTTAGTCGTCTCGTCTGATGAGGATGTGTGTACACAAC
EKv265	Pp3c1_25950(TPX2_2) NeonGreen in pPY22	Pp3c1_25950V3.1	Amp	Hyg	gagGTCGACGGTATCCTCCCAGTGTAGCTGAGTTTTTCT	acttccacctgatccACGTTCCAGCAGCAGTGGTTT	mNeonGreen C-terminal tagging by homologous recombination
					TCCTAAAGTCCCTATTGAGTAAGTCTCATTCCGCCT	GTTTAGTCGTCTCGTCCAACTTACATTGAGGGGAGC
EKv289	NeonGreen Pp3c23_4540(TPX2_4)	Pp3c23_4540V3.1	Amp	Hyg (transient)	CGGCCAGTGCCAGTTTAAACGTCCTGAACGCGATATCATTCT	ACCATTTCTACCTACAAAAACCTGTGACCTGATCCAGCC	mNeonGreen N-terminal tagging by homologous recombination
					ACAAGGGAGGAGGAGGAAGCGAGGGAGAGGTCGAATCCGTT	TCTTGCAGAGACGTTTAAACAGCGTCAAGAGCTGATATGTA
EKv290	NeonGreen_Pp3c5_10270(TPX2_5)	Pp3c5_10270V3.1	Amp	Hyg (transient)	AGTGCCAGTTTAAACGAACGCTCAATACAACAATCC	TTCTACCTACAAAAACAGTCAGAAACTTTTGAAGGG	mNeonGreen N-terminal tagging by homologous recombination
					GGAGGAGGAGGAAGCGCTGTGGAGGCCTTAAAGTCC	CAGAGACGTTTAAACCTGCGGCTGGAGAACCTCGAC
EKv306	Estpro_scFv GCN4 sfGFP_Zeocin to pBS213	-	Amp	Zeo	TGAGCTGCAGATCGTTCAAAC	TCGAGGCTAGAGTCGACTAGC	scFv GCN4 sfGFP for background line for SunTag
					CGACTCTAGCCTCGAATGGGCCCCGACATCGTG	ACGATCTGCAGCTCATTCGGTTACCGTGAAGGTTTTGG
EKv307	10xGCN4v4_Pp3c17_11160(TPX2_1)	Pp3c17_11160V3.1	Amp	Hyg (transient)	AGTGCCAGTTTAAACTTATTGTACGCACCGCCTGTA	TTCTACCTACAAAAAAATTTCCTGAAAAAAGCATCTGCA	SunTag N-terminal tagging by homologous recombination
					GGAGGAGGAGGAAGCGATCGTGTGGATCAGCCAGAG	CAGAGACGTTTAAACGAGCAGACCTGTAATGCCTCA

### Sheet: Genotyping and qRT-PCr primers
Genotyping and qRT-PCR primers
Experiment	Target gene accesion number (Phytozome)	5'UTR primer	3'UTR primer	Notes
qRT-PCR	Pp3c17_11160V3.1	caacgtgctgttgagagagg	cgatagcgcttgtactgcat	Primers were designed using the Universal Probe Library by Roche. https://lifescience.roche.com/en_de/brands/universal-probe-library.html#assay-design-center
	Pp3c1_25950V3.1	cggtaaaaagccgggaag	cgtgctttgaacttgggtatc
	Pp3c24_8590V3.1	gccaatggagtttcgttctg	tggatccgaagaacagagttg
	Pp3c23_4540V3.1	tgtacaaacactaccgtgaggaa	tgcgcattgctttaatgaac
	Pp3c5_10270V3.1	cagagctcgtcgacaatatga	tttgggaggtccttctcatc
Genotyping	Pp3c17_11160V3.1	GTCGTTGATGCTGATGTGTTACTTGCA	GTGTTAAACTGAAGCAATGGCAGATGC	PCR amplification and sequencing of gRNA site
		GACTCCGACTACCCAATGCTAAACT	CCTAGAATGATGTGGATGAAGCTTAGAG	genotyping of C-terminal tagging
		AGCTCCGAGTGTCTCTATTCTGGTG	ACATACGGGTTCAGCAATACACACA	genotyping of N-terminal tagging
	Pp3c1_25950V3.1	AGTAGACAATAGGATCCAGAGTTACTGG	TCCAGTGCAGTCTTACAGGTTTGGCAA	PCR amplification and sequencing of gRNA site
		TGTGCGGGATATTAGCGTAACACTG	AAAGGATCACTCAGTTCCTGCCAAT	genotyping of C-terminal tagging
	Pp3c24_8590V3.1	CAAGAACCAAGGGAGGTCTCTCCATTC	ATTGACATAGAGTGGTTGAGTGTCGTAC	PCR amplification and sequencing of gRNA site
	Pp3c23_4540V3.1	TGTCTCATCGGTTTCATAATCAGCCAAT	TCGCACATTCTGGTTCAAGAACTCTAAA	PCR amplification and sequencing of gRNA site
		CCAGTGGTGTGTTGTACTCAGGTAA	CGAAGGTGACACGTGAGCCAATATC	genotyping of N-terminal tagging
	Pp3c5_10270V3.1	TTAACGGATACCCATTCAGCCCCAAGGG	AGTCTACATGTTGGTACATGGGCATGAC	genotyping of knock-out lines (out/out)
		CCTGCTCCACGGCAGTATCTG	AGATTCAGGTGCTCCGCATCC	genotyping of knock-out lines (in/in)
		ATGGCTGTGGAGGCCTTAAAGTCCC	CTAAGCAGCAATTGAGCTGCAACCT	genotyping of knock-out lines (ORF)
		CCTGCTCCACGGCAGTATCTG	AGTCTACATGTTGGTACATGGGCATGAC	genotyping of C-terminal tagging
		TTAACGGATACCCATTCAGCCCCAAGGG	TCTCTGCTTTCAAGGTTGACATCTTCTACG	genotyping of N-terminal tagging
